# Unique episymbiotic relationship between *Gracilibacteria* and *Zoogloea* in activated sludge flocs in a municipal wastewater treatment plant

**DOI:** 10.1101/2023.08.16.553637

**Authors:** Naoki Fujii, Kyohei Kuroda, Takashi Narihiro, Yoshiteru Aoi, Noriatsu Ozaki, Akiyoshi Ohashi, Tomonori Kindaichi

**Affiliations:** Department of Civil and Environmental Engineering, Graduate School of Advanced Science and Engineering, Hiroshima University, 1-4-1, Kagamiyama, Higashihiroshima, Hiroshima 739-8527, Japan; Bioproduction Research Institute, National Institute of Advanced Industrial Science and Technology (AIST), 2-17-2-1 Tsukisamu-Higashi, Toyohira-ku, Sapporo, Hokkaido 062-8517, Japan; Program of Biotechnology, Graduate School of Integrated Sciences for Life, Hiroshima University, 1-3-1, Kagamiyama, Higashihiroshima, Hiroshima 739-8530, Japan

**Author notes:** **Corresponding author:** Tomonori Kindaichi. **Competing Interests** The authors declare no competing interests.

## Abstract

Among the various bacteria present in activated sludge, uncultivated *Patescibacteria* (also known as the Candidate Phyla Radiation/CPR superphylum) are ubiquitous at the class or phylum level. *Patescibacteria* have a highly restricted metabolic capacity and are thought to be episymbiotic/endosymbiotic or predatory. However, only a limited number of *Patescibacteria* and their hosts have been identified. Therefore, many *Patescibacteria* have not been (co-)cultured and identified by fluorescence *in situ* hybridization (FISH) or electron microscopy. Little is known about the morphology, metabolic potential, and hosts of *Gracilibacteria* (formerly GN02 or BD1-5) which belong to *Patescibacteria*. In our previous study, we confirmed the presence of *Gracilibacteria* in activated sludge and successfully recovered its high-quality genome. In this study, we designed new probes to visualize members of *Gracilibacteria* in activated sludge and identified its host using FISH. The FISH observations revealed that *Gracilibacteria*, which formed loosely associated clusters, were located within dense clusters of *Zoogloea*, which were dominant in the activated sludge. The metagenome-assembled genomes (MAGs) of *Zoogloea* possessed genes related to extracellular polymeric substance (EPS) biosynthesis, floc formation, and nutrient removal, including a polyhydroxyalkanoate (PHA) accumulation pathway. The MAGs of *Gracilibacteria* possessed genes associated with type IV pili, competence protein EC (ComEC), and PHA degradation, which suggests that they have a *Zoogloea*-dependent lifestyle in activated sludge flocs. These findings clearly indicate a new symbiotic relationship between *Gracilibacteria* and *Zoogloea*, and to the best of our knowledge, this is the first study to show this interaction.
