## Supplementary data sheet for "Unique episymbiotic relationship between *Gracilibacteria* and *Zoogloea* in activated sludge flocs in a municipal wastewater treatment plant"

### Sheet: EPS biosyntesis
			metagenome2			metagenome1
Protein	Predicted function	Accession No.	Locus Tags of Zoogloea MAG	GhostKOALA annotation	Signal peptides	Locus Tags of Zoogloea MAG	GhostKOALA annotation	Signal peptides
Ornithine carbamoyltransferase	Production of citrulline and phosphate	ANT95919	IOKHOGEP_01040	OTC, argF, argI; ornithine carbamoyltransferase [EC:2.1.3.3]
Asparagine synthetase [ammonia-dependent] AsnB	Asparagine biosynthesis	ANT95920
TPR repeat protein	Protein scaffold	ANT95921	IOKHOGEP_01042		SP
WzxC flippase	Flipping of EPS units	ANT95922				HFHAJNJL_01381
Glycosyltransferase 8	EPS unit biosynthesis	ANT95923				HFHAJNJL_01382	gumI; beta-1,4-mannosyltransferase [EC:2.4.1.251]
Glycosyl transferase 7	EPS unit biosynthesis	ANT95924				HFHAJNJL_01383
Glycosylhydrolase	Unknown	ANT95925				HFHAJNJL_01384
FemAB family protein	EPS modification	ANT95926
Glycosyl transferase 6	EPS unit biosynthesis	ANT95927				HFHAJNJL_01387
Glycosyltransferase 5	EPS unit biosynthesis	ANT95928				HFHAJNJL_01388	pimB; phosphatidyl-myo-inositol dimannoside synthase [EC:2.4.1.346]
Eight transmembrane protein EpsH / EpsI	Transmembrane protein involved in EPS biosynthesis	ANT95929	IOKHOGEP_01051			HFHAJNJL_01389
Wzy polymerase	EPS unit polymerization	ANT95930	IOKHOGEP_01043			HFHAJNJL_01390
CapK	Unknown	ANT95931	IOKHOGEP_01045			HFHAJNJL_01391
Glycosyltransferase 4	EPS unit biosynthesis	ANT95932	IOKHOGEP_01046	bshA; L-malate glycosyltransferase [EC:2.4.1.-]		HFHAJNJL_01392	bshA; L-malate glycosyltransferase [EC:2.4.1.-]
Glycosyl transferase 3	EPS unit biosynthesis	ANT95933	IOKHOGEP_01048			HFHAJNJL_01393
Asparagine synthetase [glutamine-hydrolyzing] AsnH	Asparagine biosynthesis	ANT95934
Glycosyl transferase 2	EPS unit biosynthesis	ANT95935	IOKHOGEP_01050			HFHAJNJL_01395
Glycosyltransferase 1	EPS unit biosynthesis	ANT95936	IOKHOGEP_01047			HFHAJNJL_01396
FemAB-like protein	Unknown	ANT95937	IOKHOGEP_01052			HFHAJNJL_01397
Polysaccharide deacetylase	Removal of acetyl group from EPS	ANT95938	IOKHOGEP_01053			HFHAJNJL_01398
Secretion ATPase	EPS export	ANT95939	IOKHOGEP_01054	gspA; general secretion pathway protein A		HFHAJNJL_01399	gspA; general secretion pathway protein A
Porin beta barrel protein	EPS export	ANT95940	IOKHOGEP_01055		SP	HFHAJNJL_01400		SP
Wzc protein tyrosine kinase	EPS chain length determinant	ANT95941	IOKHOGEP_01056	epsB, capB; protein-tyrosine kinase [EC:2.7.10.3]		HFHAJNJL_01401	epsB, capB; protein-tyrosine kinase [EC:2.7.10.3]
Etk chain length determinant	EPS chain length determinant	ANT95942	IOKHOGEP_01057	epsF; protein tyrosine kinase modulator		HFHAJNJL_01402	epsF; protein tyrosine kinase modulator
Wza	EPS export	ANT95943	IOKHOGEP_01058	wza, gfcE; polysaccharide biosynthesis/export protein	LIPO	HFHAJNJL_01403	wza, gfcE; polysaccharide biosynthesis/export protein	LIPO
Wzi	Binding of EPS to cell surface	ANT95944	IOKHOGEP_01059		SP	HFHAJNJL_01404
LolD	Lipoprotein sorting	ANT95945	IOKHOGEP_01060	ABC.CD.A; putative ABC transport system ATP-binding protein		HFHAJNJL_01405	ABC.CD.A; putative ABC transport system ATP-binding protein
LolA	outer membrane lipoprotein carrier protein	ANT95946	IOKHOGEP_01061		SP	HFHAJNJL_01406		SP
Asparagine synthetase	Asparagine biosynthesis	ANT95947	IOKHOGEP_01049	asnB, ASNS; asparagine synthase (glutamine-hydrolysing) [EC:6.3.5.4]		HFHAJNJL_01394	asnB, ASNS; asparagine synthase (glutamine-hydrolysing) [EC:6.3.5.4]

### Sheet: EPS biosyntesis_blastp
metagenome1	qseqid	sseqid	pident	qlen	length	mismatch	gapopen	evalue	bitscore	qcovs	seqid	start	end	strand
	HFHAJNJL_01381_Lipopolysaccharide_biosynthesis_protein_WzxC	ANT95922.1_lipopolysaccharide_biosynthesis_protein_WzxC_[Zoogloea_resiniphila]	48.498	472	466	238	2	1.24e-146	419	98	gnl|X|HFHAJNJL_5	164211	165629	-
	HFHAJNJL_01382_GDP-mannose:glycolipid_4-beta-D-mannosyltransferase	ANT95923.1_glycosyltransferase_[Zoogloea_resiniphila]	50.432	360	347	171	1	1.41e-118	339	96	gnl|X|HFHAJNJL_5	165683	166765	-
	HFHAJNJL_01383_hypothetical_protein	ANT95924.1_glycosyltransferase_[Zoogloea_resiniphila]	58.104	331	327	136	1	3.31e-145	405	99	gnl|X|HFHAJNJL_5	166892	167887	-
	HFHAJNJL_01384_hypothetical_protein	ANT95925.1_glycosylhydrolase_[Zoogloea_resiniphila]	79.63	392	378	76	1	0	624	96	gnl|X|HFHAJNJL_5	167979	169157	-
	HFHAJNJL_01384_hypothetical_protein	ANT95925.1_glycosylhydrolase_[Zoogloea_resiniphila]	26	392	150	76	6	0.065	25.8	96	gnl|X|HFHAJNJL_5	169187	170170	-
	HFHAJNJL_01385_hypothetical_protein	ANT95922.1_lipopolysaccharide_biosynthesis_protein_WzxC_[Zoogloea_resiniphila]	44	327	25	14	0	0.69	22.3	8	gnl|X|HFHAJNJL_5	170170	171021	-
	HFHAJNJL_01386_hypothetical_protein	AWH61884.1_sugar_transferase_[Zoogloea_resiniphila]	27.119	283	59	34	2	3	20	20	gnl|X|HFHAJNJL_5	171029	172423	-
	HFHAJNJL_01387_hypothetical_protein	ANT95927.1_glycosyltransferase_[Zoogloea_resiniphila]	77.657	464	461	101	2	0	740	99	gnl|X|HFHAJNJL_5	172416	173681	-
	HFHAJNJL_01388_D-inositol-3-phosphate_glycosyltransferase	ANT95928.1_glycosyltransferase_[Zoogloea_resiniphila]	77.616	421	411	90	2	0	652	97	gnl|X|HFHAJNJL_5	173678	175144	-
	HFHAJNJL_01389_hypothetical_protein	ANT95929.1_eight_transmembrane_protein_EpsH/EpsI_protein_[Zoogloea_resiniphila]	64.403	488	486	171	1	0	604	99	gnl|X|HFHAJNJL_5	175235	176479	-
	HFHAJNJL_01390_hypothetical_protein	ANT95930.1_Wzy_polymerase_[Zoogloea_resiniphila]	65.316	414	395	136	1	0	507	95	gnl|X|HFHAJNJL_5	176636	177988	-
	HFHAJNJL_01391_Phenylacetate-coenzyme_A_ligase	ANT95931.1_CapK_[Zoogloea_resiniphila]	80.178	450	449	89	0	0	751	99	gnl|X|HFHAJNJL_5	177991	179106	-
	HFHAJNJL_01392_D-inositol-3-phosphate_glycosyltransferase	ANT95932.1_glycosyltransferase_[Zoogloea_resiniphila]	74.581	371	358	91	0	0	509	96	gnl|X|HFHAJNJL_5	179103	180308	-
	HFHAJNJL_01393_D-inositol-3-phosphate_glycosyltransferase	ANT95933.1_glycosyltransferase_[Zoogloea_resiniphila]	79.851	401	402	77	2	0	660	99	gnl|X|HFHAJNJL_5	180309	182177	-
	HFHAJNJL_01394_Asparagine_synthetase_[glutamine-hydrolyzing]_1	ANT95947.1_asparagine_synthetase_[Zoogloea_resiniphila]	89.303	622	617	66	0	0	1161	99	gnl|X|HFHAJNJL_5	182253	183479	-
	HFHAJNJL_01395_Putative_glycosyltransferase_EpsF	ANT95935.1_glycosyltransferase_[Zoogloea_resiniphila]	67.819	408	376	121	0	0	508	92	gnl|X|HFHAJNJL_5	183454	184695	-
	HFHAJNJL_01396_hypothetical_protein	ANT95936.1_glycosyltransferase_[Zoogloea_resiniphila]	76.296	413	405	92	1	0	629	98	gnl|X|HFHAJNJL_5	184702	185739	-
	HFHAJNJL_01397_hypothetical_protein	ANT95937.1_FemAB_family_protein_[Zoogloea_resiniphila]	84.641	345	306	47	0	0	546	89	gnl|X|HFHAJNJL_5	185750	186622	-
	HFHAJNJL_01398_hypothetical_protein	ANT95938.1_polysaccharide_deacetylase_[Zoogloea_resiniphila]	87.197	290	289	37	0	0	535	99	gnl|X|HFHAJNJL_5	186619	187614	-
	HFHAJNJL_01399_hypothetical_protein	ANT95939.1_secretion_ATPase_[Zoogloea_resiniphila]	83.072	331	319	49	2	0	527	95	gnl|X|HFHAJNJL_5	187715	189256	-
	HFHAJNJL_01400_hypothetical_protein	ANT95940.1_porin_beta-barrel_protein_[Zoogloea_resiniphila]	45.749	513	494	257	2	2.89e-146	422	94	gnl|X|HFHAJNJL_5	189253	190266	-
	HFHAJNJL_01401_hypothetical_protein	ANT95941.1_protein_tyrosine_kinase_Wzc_[Zoogloea_resiniphila]	76.471	337	340	74	2	1.27e-164	455	99	gnl|X|HFHAJNJL_5	190276	191853	-
	HFHAJNJL_01402_hypothetical_protein	ANT95942.1_lipopolysaccharide_biosynthesis_chain_length_determinant_protein_[Zoogloea_resiniphila]	78.286	525	525	109	2	0	849	100	gnl|X|HFHAJNJL_5	191910	192515	-
	HFHAJNJL_01403_hypothetical_protein	ANT95943.1_polysaccharide_export_protein_[Zoogloea_resiniphila]	80.311	201	193	37	1	1.17e-117	324	96	gnl|X|HFHAJNJL_5	192708	193931	-
	HFHAJNJL_01404_hypothetical_protein	ANT95944.1_hypothetical_protein_[Zoogloea_resiniphila]	78.141	407	398	82	1	0	644	98	gnl|X|HFHAJNJL_5	194072	194890	-
	HFHAJNJL_01405_putative_ABC_transporter_ATP-binding_protein_YknY	ANT95945.1_ABC_transporter_[Zoogloea_resiniphila]	80.894	272	246	47	0	6.93e-152	416	90	gnl|X|HFHAJNJL_5	194938	195723	+
	HFHAJNJL_01406_hypothetical_protein	ANT95946.1_hypothetical_protein_[Zoogloea_resiniphila]	80.645	261	248	47	1	1.86e-156	427	95	gnl|X|HFHAJNJL_5	195727	196407	-
metagenome2	qseqid	sseqid	pident	qlen	length	mismatch	gapopen	evalue	bitscore	qcovs	seqid	start	end	strand
	IOKHOGEP_01040_Ornithine_carbamoyltransferase_1,_anabolic	ANT95919.1_ornithine_carbamoyltransferase_[Zoogloea_resiniphila]	95.779	310	308	13	0	0	627	99	gnl|X|IOKHOGEP_4	124762	125694	-
	IOKHOGEP_01041_Acetylornithine_aminotransferase	ANT95935.1_glycosyltransferase_[Zoogloea_resiniphila]	25	391	188	111	9	0.44	23.5	44	gnl|X|IOKHOGEP_4	125710	126885	-
	IOKHOGEP_01041_Acetylornithine_aminotransferase	ANT95935.1_glycosyltransferase_[Zoogloea_resiniphila]	38.095	391	21	13	0	0.53	23.1	44
	IOKHOGEP_01042_hypothetical_protein	ANT95921.1_TPR_repeat_protein_[Zoogloea_resiniphila]	31.925	246	213	130	8	2.83e-22	84	83	gnl|X|IOKHOGEP_4	127082	127822	-
	IOKHOGEP_01043_hypothetical_protein	ANT95930.1_Wzy_polymerase_[Zoogloea_resiniphila]	45.19	440	447	233	1	2.3e-121	353	99	gnl|X|IOKHOGEP_4	127936	129258	-
	IOKHOGEP_01044_hypothetical_protein	ANT95945.1_ABC_transporter_[Zoogloea_resiniphila]	29.508	334	61	37	2	0.44	22.7	18	gnl|X|IOKHOGEP_4	129325	130329	-
	IOKHOGEP_01045_Phenylacetate-coenzyme_A_ligase	ANT95931.1_CapK_[Zoogloea_resiniphila]	63.371	449	445	163	0	0	586	99	gnl|X|IOKHOGEP_4	130490	131839	-
	IOKHOGEP_01046_GDP-mannose-dependent_alpha-(1-6)-phosphatidylinositol_monomannoside_mannosyltransferase	ANT95932.1_glycosyltransferase_[Zoogloea_resiniphila]	56.901	365	355	152	1	1.18e-138	391	97	gnl|X|IOKHOGEP_4	131845	132942	-
	IOKHOGEP_01047_Phosphatidyl-myo-inositol_mannosyltransferase	ANT95936.1_glycosyltransferase_[Zoogloea_resiniphila]	33.756	401	394	252	5	1.79e-71	222	97	gnl|X|IOKHOGEP_4	133020	134225	-
	IOKHOGEP_01048_2-deoxystreptamine_glucosyltransferase	ANT95933.1_glycosyltransferase_[Zoogloea_resiniphila]	66.076	402	395	126	5	0	520	97	gnl|X|IOKHOGEP_4	134288	135496	-
	IOKHOGEP_01049_Asparagine_synthetase_[glutamine-hydrolyzing]_1	ANT95947.1_asparagine_synthetase_[Zoogloea_resiniphila]	80.975	641	636	120	1	0	1095	99	gnl|X|IOKHOGEP_4	135493	137418	-
	IOKHOGEP_01050_Putative_glycosyltransferase_EpsF	ANT95935.1_glycosyltransferase_[Zoogloea_resiniphila]	58.289	387	374	155	1	3.39e-155	435	97	gnl|X|IOKHOGEP_4	137457	138620	-
	IOKHOGEP_01051_hypothetical_protein	ANT95929.1_eight_transmembrane_protein_EpsH/EpsI_protein_[Zoogloea_resiniphila]	36.596	502	470	284	8	9.4e-76	239	93	gnl|X|IOKHOGEP_4	138617	140125	-
	IOKHOGEP_01052_hypothetical_protein	ANT95937.1_FemAB_family_protein_[Zoogloea_resiniphila]	83.007	345	306	52	0	0	541	89	gnl|X|IOKHOGEP_4	140226	141263	-
	IOKHOGEP_01053_Peptidoglycan_deacetylase	ANT95938.1_polysaccharide_deacetylase_[Zoogloea_resiniphila]	84.507	291	284	44	0	0	508	98	gnl|X|IOKHOGEP_4	141274	142149	-
	IOKHOGEP_01054_hypothetical_protein	ANT95939.1_secretion_ATPase_[Zoogloea_resiniphila]	80.663	358	362	66	1	0	587	100	gnl|X|IOKHOGEP_4	142146	143222	-
	IOKHOGEP_01055_hypothetical_protein	ANT95940.1_porin_beta-barrel_protein_[Zoogloea_resiniphila]	41.566	516	498	277	4	5.2e-127	373	94	gnl|X|IOKHOGEP_4	143231	144781	-
	IOKHOGEP_01056_Putative_tyrosine-protein_kinase_YveL	ANT95941.1_protein_tyrosine_kinase_Wzc_[Zoogloea_resiniphila]	76.901	322	342	54	3	6.37e-167	460	99	gnl|X|IOKHOGEP_4	144778	145746	-
	IOKHOGEP_01057_Chromosome_partition_protein_Smc	ANT95942.1_lipopolysaccharide_biosynthesis_chain_length_determinant_protein_[Zoogloea_resiniphila]	87.885	519	520	62	1	0	931	100	gnl|X|IOKHOGEP_4	145756	147315	-
	IOKHOGEP_01058_hypothetical_protein	ANT95943.1_polysaccharide_export_protein_[Zoogloea_resiniphila]	86.735	210	196	25	1	1.19e-127	350	93	gnl|X|IOKHOGEP_4	147375	148007	-
	IOKHOGEP_01059_hypothetical_protein	ANT95944.1_hypothetical_protein_[Zoogloea_resiniphila]	82.367	430	431	75	1	0	732	100	gnl|X|IOKHOGEP_4	148180	149472	-
	IOKHOGEP_01060_putative_ABC_transporter_ATP-binding_protein_YknY	ANT95945.1_ABC_transporter_[Zoogloea_resiniphila]	90.323	248	248	24	0	6.12e-173	468	100	gnl|X|IOKHOGEP_4	149498	150244	-
	IOKHOGEP_01061_hypothetical_protein	ANT95946.1_hypothetical_protein_[Zoogloea_resiniphila]	80.385	260	260	51	0	1.62e-162	443	100	gnl|X|IOKHOGEP_4	150287	151069	+

### Sheet: PEP-CTERM regulate
							metagenome2			metagenome1
Gene	Proteins	Cellular function	Role in Floc formation	Role in EPS synthesis and export	Phenotypes of the in-frame deletion mutant	Accession No.	Locus Tags of Zoogloea MAG	GhostKOALA annotation	Signal peptides	Locus Tags of Zoogloea MAG	GhostKOALA annotation	Signal peptides
kup	kup system potassium uptake protein	low-affinity transport of potassium into the cell	NA	NA	NA	AWH61883	IOKHOGEP_01887	kup; KUP system potassium uptake protein
epsB2	undecaprenyl-phosphate galactose phosphotransferase	Initiation of EPS repeat unit synthesis	Essential	Essential	Deficiency in floc formation and EPS secretion	AWH61884	IOKHOGEP_01886			HFHAJNJL_02884
prsK	Sensor histidine kinase of a two-component system	Signal sensing and transduction	Essential	Non-essential	Deficiency in floc formation but not EPS secretion	AWH61885	IOKHOGEP_01885			HFHAJNJL_02883
prsR	Fis family response regulator a two-component system	Transcriptional regulation on genes encoding PEP-CTERM proteins	Essential	Non-essential	Deficiency in floc formation but not EPS secretion	AWH61886	IOKHOGEP_01884	flgR; two-component system, NtrC family, response regulator		HFHAJNJL_02882 HFHAJNJL_02886	flgR; two-component system, NtrC family, response regulator pilR, pehR; two-component system, NtrC family, response regulator PilR
prsT	TPR domain- containing scaffold protein	EPS export	Essential	Essential	Deficiency in floc formation and EPS secretion	AWH61887	IOKHOGEP_01883		LIPO	HFHAJNJL_02881		LIPO
ugd	UDP-N-acetyl-D-glucosamine 6-dehydrogenase	Synthesis of UDP-N-acetyl-D- glucosamine	Essential	Essential	Deficiency in floc formation and EPS secretion	AWH61888	IOKHOGEP_01882	wbpO; UDP-N-acetyl-D-glucosamine/UDP-N-acetyl-D-galactosamine dehydrogenase [EC:1.1.1.136 1.1.1.-]		HFHAJNJL_02880	wbpO; UDP-N-acetyl-D-glucosamine/UDP-N-acetyl-D-galactosamine dehydrogenase [EC:1.1.1.136 1.1.1.-]
mltE	Lytic transglycosylase	Degradation of EPS and/or peptidoglycan?	Non-essential	Non-essential	floc formation and EPS secretion	AWH61889	IOKHOGEP_01881		SP	HFHAJNJL_02879		LIPO
degQ2	Serine protease	Periplasmic protein quality control	Non-essential	Non-essential	floc formation and EPS secretion	AWH61890	IOKHOGEP_01880		SP	HFHAJNJL_02878		SP

### Sheet: PEP-CTERM regulate_blastp
	qseqid	sseqid	pident	qlen	length	mismatch	gapopen	evalue	bitscore	qcovs	seqid	start	end	strand
metagenome1	HFHAJNJL_02878_hypothetical_protein	AWH61890.1_serine_protease_precursor_MucD/AlgY_[Zoogloea_resiniphila]	56.195	259	226	97	2	4.25e-87	252	87	gnl|X|HFHAJNJL_12	145171	145950	-
	HFHAJNJL_02879_Membrane-bound_lytic_murein_transglycosylase_F	AWH61889.1_membrane-bound_lytic_murein_transglycosylase_D_precursor_[Zoogloea_resiniphila]	78.022	302	273	60	0	3.93e-164	451	90	gnl|X|HFHAJNJL_12	145958	146866	-
	HFHAJNJL_02880_UDP-N-acetyl-D-glucosamine_6-dehydrogenase	AWH61888.1_UDP-glucose_dehydrogenase_[Zoogloea_resiniphila]	90.845	426	426	39	0	0	795	100	gnl|X|HFHAJNJL_12	146884	148164	-
	HFHAJNJL_02881_Beta-barrel_assembly-enhancing_protease	AWH61887.1_TPR_domain_protein_[Zoogloea_resiniphila]	63.94	929	929	335	0	0	1187	100	gnl|X|HFHAJNJL_12	148203	150992	-
	HFHAJNJL_02882_Regulatory_protein_AtoC	AWH61886.1_response_regulatory_protein_[Zoogloea_resiniphila]	93.764	455	449	27	1	0	852	98	gnl|X|HFHAJNJL_12	151004	152371	-
	HFHAJNJL_02883_Sensor_histidine_kinase_RcsC	AWH61885.1_sensory_transduction_histidine_kinase_[Zoogloea_resiniphila]	74.499	698	698	178	0	0	1050	100	gnl|X|HFHAJNJL_12	152376	154472	-
	HFHAJNJL_02884_hypothetical_protein	AWH61884.1_sugar_transferase_[Zoogloea_resiniphila]	87.636	461	461	57	0	0	834	100	gnl|X|HFHAJNJL_12	154555	155940	-
	HFHAJNJL_02885_hypothetical_protein	ANT95948.1_asparagine_synthetase_[Zoogloea_resiniphila]	40.625	1116	32	17	2	1.3	23.5	3	gnl|X|HFHAJNJL_12	156820	160170	+
	HFHAJNJL_02886_Regulatory_protein_AtoC	AWH61886.1_response_regulatory_protein_[Zoogloea_resiniphila]	39.594	462	394	226	3	1.51e-86	264	84	gnl|X|HFHAJNJL_12	160148	161536	-
	qseqid	sseqid	pident	qlen	length	mismatch	gapopen	evalue	bitscore	qcovs	seqid	start	end	strand
metagenome2	IOKHOGEP_01880_Putative_serine_protease_HtrA	AWH61890.1_serine_protease_precursor_MucD/AlgY_[Zoogloea_resiniphila]	60.086	260	233	91	2	2.15e-100	286	89	gnl|X|IOKHOGEP_8	109826	110608	-
	IOKHOGEP_01881_Soluble_lytic_murein_transglycosylase	AWH61889.1_membrane-bound_lytic_murein_transglycosylase_D_precursor_[Zoogloea_resiniphila]	82.222	314	270	48	0	1.03e-167	461	86	gnl|X|IOKHOGEP_8	110605	111549	-
	IOKHOGEP_01882_UDP-N-acetyl-D-glucosamine_6-dehydrogenase	AWH61888.1_UDP-glucose_dehydrogenase_[Zoogloea_resiniphila]	92.488	426	426	32	0	0	803	100	gnl|X|IOKHOGEP_8	111537	112817	-
	IOKHOGEP_01883_Beta-barrel_assembly-enhancing_protease	AWH61887.1_TPR_domain_protein_[Zoogloea_resiniphila]	68.932	927	927	288	0	0	1302	100	gnl|X|IOKHOGEP_8	112861	115644	-
	IOKHOGEP_01884_Regulatory_protein_AtoC	AWH61886.1_response_regulatory_protein_[Zoogloea_resiniphila]	94.432	456	449	25	0	0	860	98	gnl|X|IOKHOGEP_8	115662	117032	-
	IOKHOGEP_01885_C4-dicarboxylate_transport_sensor_protein_DctB	AWH61885.1_sensory_transduction_histidine_kinase_[Zoogloea_resiniphila]	81.831	699	699	126	1	0	1116	100	gnl|X|IOKHOGEP_8	117037	119136	-
	IOKHOGEP_01886_UDP-N-acetylgalactosamine-undecaprenyl-phosphate_N-acetylgalactosaminephosphotransferase	AWH61884.1_sugar_transferase_[Zoogloea_resiniphila]	88.069	461	461	55	0	0	833	100	gnl|X|IOKHOGEP_8	119217	120602	-
	IOKHOGEP_01887_Low_affinity_potassium_transport_system_protein_kup	AWH61883.1_kup_system_potassium_uptake_protein_[Zoogloea_resiniphila]	88.114	631	631	75	0	0	1098	100	gnl|X|IOKHOGEP_8	120879	122774	-

### Sheet: polyphosphate
Polyphosphate metabolism
metagenome1
HFHAJNJL_00537	K22468	ppk2; polyphosphate kinase [EC:2.7.4.34]
HFHAJNJL_00965	K02039	phoU; phosphate transport system protein
HFHAJNJL_01236	K07657	phoB; two-component system, OmpR family, phosphate regulon response regulator PhoB
HFHAJNJL_01237	K07636	phoR; two-component system, OmpR family, phosphate regulon sensor histidine kinase PhoR [EC:2.7.13.3]
HFHAJNJL_01271	K03306	TC.PIT; inorganic phosphate transporter, PiT family
HFHAJNJL_02635	K02040	pstS; phosphate transport system substrate-binding protein
HFHAJNJL_02805	K01524	ppx-gppA; exopolyphosphatase / guanosine-5'-triphosphate,3'-diphosphate pyrophosphatase [EC:3.6.1.11 3.6.1.40]
HFHAJNJL_02806	K00937	ppk1; polyphosphate kinase [EC:2.7.4.1]
HFHAJNJL_03247	K23753	ppk2, pap; AMP-polyphosphate phosphotransferase [EC:2.7.4.33]
metagenome2
IOKHOGEP_00492	K06217	phoH, phoL; phosphate starvation-inducible protein PhoH and related proteins
IOKHOGEP_00526	K02039	phoU; phosphate transport system protein
IOKHOGEP_00577	K22468	ppk2; polyphosphate kinase [EC:2.7.4.34]
IOKHOGEP_01578	K07636	phoR; two-component system, OmpR family, phosphate regulon sensor histidine kinase PhoR [EC:2.7.13.3]
IOKHOGEP_01706	K22468	ppk2; polyphosphate kinase [EC:2.7.4.34]
IOKHOGEP_01805	K01524	ppx-gppA; exopolyphosphatase / guanosine-5'-triphosphate,3'-diphosphate pyrophosphatase [EC:3.6.1.11 3.6.1.40]
IOKHOGEP_01806	K00937	ppk1; polyphosphate kinase [EC:2.7.4.1]
IOKHOGEP_02149	K23753	ppk2, pap; AMP-polyphosphate phosphotransferase [EC:2.7.4.33]
IOKHOGEP_02512	K03306	TC.PIT; inorganic phosphate transporter, PiT family
IOKHOGEP_02633	K07658	phoB1, phoP; two-component system, OmpR family, alkaline phosphatase synthesis response regulator PhoP
IOKHOGEP_02784	K02036	pstB; phosphate transport system ATP-binding protein [EC:7.3.2.1]
IOKHOGEP_02785	K02038	pstA; phosphate transport system permease protein
IOKHOGEP_02786	K02037	pstC; phosphate transport system permease protein
IOKHOGEP_02787	K02040	pstS; phosphate transport system substrate-binding protein

### Sheet: glycogen
Glycogen metabolism
metagenome1
No annotated genes
metagenome2
IOKHOGEP_00628	K00703
IOKHOGEP_00629	K00688
IOKHOGEP_00632	K00975
IOKHOGEP_00633	K00700

### Sheet: PHA
metagenome1
2 Acetyl-CoA <=> CoA + Acetoacetyl-CoA
HFHAJNJL_02786	K00626	ACAT, atoB; acetyl-CoA C-acetyltransferase [EC:2.3.1.9]
HFHAJNJL_02993	K00626	ACAT, atoB; acetyl-CoA C-acetyltransferase [EC:2.3.1.9]
HFHAJNJL_03679	K00626	ACAT, atoB; acetyl-CoA C-acetyltransferase [EC:2.3.1.9]
HFHAJNJL_03720	K00626	ACAT, atoB; acetyl-CoA C-acetyltransferase [EC:2.3.1.9]
(S)-3-Hydroxybutanoyl-CoA + NAD+ <=> Acetoacetyl-CoA + NADH + H+
HFHAJNJL_02785	K01782	fadJ; 3-hydroxyacyl-CoA dehydrogenase / enoyl-CoA hydratase / 3-hydroxybutyryl-CoA epimerase [EC:1.1.1.35 4.2.1.17 5.1.2.3]
HFHAJNJL_00472	K00074	paaH, hbd, fadB, mmgB; 3-hydroxybutyryl-CoA dehydrogenase [EC:1.1.1.157]
HFHAJNJL_02781	K07516	fadN; 3-hydroxyacyl-CoA dehydrogenase [EC:1.1.1.35]
(S)-3-Hydroxybutanoyl-CoA <=> (R)-3-Hydroxybutanoyl-CoA
HFHAJNJL_02785	K01782	fadJ; 3-hydroxyacyl-CoA dehydrogenase / enoyl-CoA hydratase / 3-hydroxybutyryl-CoA epimerase [EC:1.1.1.35 4.2.1.17 5.1.2.3]
(R)-3-Hydroxybutanoyl-CoA + NADP+ <=> Acetoacetyl-CoA + NADPH + H+
HFHAJNJL_00604	K00023	phbB; acetoacetyl-CoA reductase [EC:1.1.1.36]
HFHAJNJL_00605	K00023	phbB; acetoacetyl-CoA reductase [EC:1.1.1.36]
n (R)-3-Hydroxybutanoyl-CoA <=> Poly-beta-hydroxybutyrate + n CoA
HFHAJNJL_00516	K03821	phaC, phbC; poly[(R)-3-hydroxyalkanoate] polymerase subunit PhaC [EC:2.3.1.304]
HFHAJNJL_00606	K03821	phaC, phbC; poly[(R)-3-hydroxyalkanoate] polymerase subunit PhaC [EC:2.3.1.304]
HFHAJNJL_00787	K03821	phaC, phbC; poly[(R)-3-hydroxyalkanoate] polymerase subunit PhaC [EC:2.3.1.304]
HFHAJNJL_03510	K03821	phaC, phbC; poly[(R)-3-hydroxyalkanoate] polymerase subunit PhaC [EC:2.3.1.304]
(R)-3-Hydroxybutanoate + NAD+ <=> Acetoacetate + NADH + H+
HFHAJNJL_01587	K00019	BDH1, bdhA; 3-hydroxybutyrate dehydrogenase [EC:1.1.1.30]
HFHAJNJL_03568	K00019	BDH1, bdhA; 3-hydroxybutyrate dehydrogenase [EC:1.1.1.30]
ATP + Acetoacetate + CoA <=> AMP + Diphosphate + Acetoacetyl-CoA
HFHAJNJL_01350	K01907	AACS, acsA; acetoacetyl-CoA synthetase [EC:6.2.1.16]
Succinyl-CoA + Acetoacetate <=> Succinate + Acetoacetyl-CoA
HFHAJNJL_02018	K01027	OXCT; 3-oxoacid CoA-transferase [EC:2.8.3.5]
HFHAJNJL_02995	K01028	scoA; 3-oxoacid CoA-transferase subunit A [EC:2.8.3.5]
HFHAJNJL_02996	K01029	scoB; 3-oxoacid CoA-transferase subunit B [EC:2.8.3.5]
metagenome2
2 Acetyl-CoA <=> CoA + Acetoacetyl-CoA
IOKHOGEP_00017	K00626	ACAT, atoB; acetyl-CoA C-acetyltransferase [EC:2.3.1.9]
IOKHOGEP_01030	K00626	ACAT, atoB; acetyl-CoA C-acetyltransferase [EC:2.3.1.9]
IOKHOGEP_02733	K00626	ACAT, atoB; acetyl-CoA C-acetyltransferase [EC:2.3.1.9]
IOKHOGEP_03373	K00626	ACAT, atoB; acetyl-CoA C-acetyltransferase [EC:2.3.1.9]
(S)-3-Hydroxybutanoyl-CoA + NAD+ <=> Acetoacetyl-CoA + NADH + H+
IOKHOGEP_00018	K01782	fadJ; 3-hydroxyacyl-CoA dehydrogenase / enoyl-CoA hydratase / 3-hydroxybutyryl-CoA epimerase [EC:1.1.1.35 4.2.1.17 5.1.2.3]
IOKHOGEP_00022	K07516	fadN; 3-hydroxyacyl-CoA dehydrogenase [EC:1.1.1.35]
IOKHOGEP_02454	K00074	paaH, hbd, fadB, mmgB; 3-hydroxybutyryl-CoA dehydrogenase [EC:1.1.1.157]
IOKHOGEP_02876	K00074	paaH, hbd, fadB, mmgB; 3-hydroxybutyryl-CoA dehydrogenase [EC:1.1.1.157]
(S)-3-Hydroxybutanoyl-CoA <=> (R)-3-Hydroxybutanoyl-CoA
IOKHOGEP_00018	K01782	fadJ; 3-hydroxyacyl-CoA dehydrogenase / enoyl-CoA hydratase / 3-hydroxybutyryl-CoA epimerase [EC:1.1.1.35 4.2.1.17 5.1.2.3]
(R)-3-Hydroxybutanoyl-CoA + NADP+ <=> Acetoacetyl-CoA + NADPH + H+
IOKHOGEP_02309	K00023	phbB; acetoacetyl-CoA reductase [EC:1.1.1.36]
IOKHOGEP_02310	K00023	phbB; acetoacetyl-CoA reductase [EC:1.1.1.36]
n (R)-3-Hydroxybutanoyl-CoA <=> Poly-beta-hydroxybutyrate + n CoA
IOKHOGEP_01175	K03821	phaC, phbC; poly[(R)-3-hydroxyalkanoate] polymerase subunit PhaC [EC:2.3.1.304]
IOKHOGEP_02308	K03821	phaC, phbC; poly[(R)-3-hydroxyalkanoate] polymerase subunit PhaC [EC:2.3.1.304]
IOKHOGEP_03029	K03821	phaC, phbC; poly[(R)-3-hydroxyalkanoate] polymerase subunit PhaC [EC:2.3.1.304]
Poly-beta-hydroxybutyrate + H2O <=> Poly[(R)-3-hydroxybutanoate]x + (R)-3-((R)-3-Hydroxybutanoyloxy)butanoate
IOKHOGEP_03387	K05973	phaZ; poly(3-hydroxybutyrate) depolymerase [EC:3.1.1.75]
(R)-3-((R)-3-Hydroxybutanoyloxy)butanoate + H2O <=> 2 (R)-3-Hydroxybutanoate
IOKHOGEP_00543	K07518	E3.1.1.22; hydroxybutyrate-dimer hydrolase [EC:3.1.1.22]
(R)-3-Hydroxybutanoate + NAD+ <=> Acetoacetate + NADH + H+
IOKHOGEP_01240	K00019	BDH1, bdhA; 3-hydroxybutyrate dehydrogenase [EC:1.1.1.30]
ATP + Acetoacetate + CoA <=> AMP + Diphosphate + Acetoacetyl-CoA
IOKHOGEP_00979	K01907	AACS, acsA; acetoacetyl-CoA synthetase [EC:6.2.1.16]

### Sheet: Sulfur
metagenome1
sulfate/thiosulfate transport system
HFHAJNJL_00391	K02048	cysP; sulfate/thiosulfate transport system substrate-binding protein
HFHAJNJL_00392	K02046	cysU; sulfate/thiosulfate transport system permease protein
HFHAJNJL_00393	K02047	cysW; sulfate/thiosulfate transport system permease protein
HFHAJNJL_00394	K02045	cysA; sulfate/thiosulfate transport system ATP-binding protein [EC:7.3.2.3]
HFHAJNJL_03840	K23163	sbp; sulfate/thiosulfate transport system substrate-binding protein
ATP + Sulfate <=> Diphosphate + Adenylyl sulfate
HFHAJNJL_01492	K00956	cysN; sulfate adenylyltransferase subunit 1 [EC:2.7.7.4]
HFHAJNJL_01491	K00957	cysD; sulfate adenylyltransferase subunit 2 [EC:2.7.7.4]
Thioredoxin + 3'-Phosphoadenylyl sulfate <=> Thioredoxin disulfide + Sulfite + Adenosine 3',5'-bisphosphate
HFHAJNJL_01490	K00390	cysH; phosphoadenosine phosphosulfate reductase [EC:1.8.4.8 1.8.4.10]
Hydrogen sulfide + 3 NADP+ + 3 H2O <=> Sulfite + 3 NADPH + 3 H+
HFHAJNJL_01488	K00381	cysI; sulfite reductase (NADPH) hemoprotein beta-component [EC:1.8.1.2]
HFHAJNJL_02341	K00381	cysI; sulfite reductase (NADPH) hemoprotein beta-component [EC:1.8.1.2]
Thiosulfate + 5 H2O + 8 Ferricytochrome c <=> 2 Sulfate + 8 Ferrocytochrome c + 10 H+
HFHAJNJL_02533	K17226	soxY; sulfur-oxidizing protein SoxY
HFHAJNJL_02534	K17227	soxZ; sulfur-oxidizing protein SoxZ
HFHAJNJL_03198	K17222	soxA; L-cysteine S-thiosulfotransferase [EC:2.8.5.2]
HFHAJNJL_03199	K17223	soxX; L-cysteine S-thiosulfotransferase [EC:2.8.5.2]
HFHAJNJL_03194	K17225	soxC; sulfane dehydrogenase subunit SoxC
HFHAJNJL_03196	K17226	soxY; sulfur-oxidizing protein SoxY
HFHAJNJL_03197	K17227	soxZ; sulfur-oxidizing protein SoxZ
sulfonate transport system
HFHAJNJL_01719	K15553	ssuA; sulfonate transport system substrate-binding protein
HFHAJNJL_01738	K15553	ssuA; sulfonate transport system substrate-binding protein
HFHAJNJL_01739	K15554	ssuC; sulfonate transport system permease protein
HFHAJNJL_01740	K15555	ssuB; sulfonate transport system ATP-binding protein [EC:7.6.2.14]
Alkanesulfonate + Reduced FMN + Oxygen <=> Aldehyde + FMN + Sulfite + H2O
HFHAJNJL_01723	K04091	ssuD, msuD; alkanesulfonate monooxygenase [EC:1.14.14.5 1.14.14.34]
HFHAJNJL_01741	K04091	ssuD, msuD; alkanesulfonate monooxygenase [EC:1.14.14.5 1.14.14.34]
HFHAJNJL_01726	K00299	ssuE, msuE; FMN reductase [EC:1.5.1.38]
Thiosulfate + Cyanide ion <=> Sulfite + Thiocyanate
HFHAJNJL_00962	K01011	TST, MPST, sseA; thiosulfate/3-mercaptopyruvate sulfurtransferase [EC:2.8.1.1 2.8.1.2]
Thiosulfate + Menaquinol <=> HSO3- + Hydrogen sulfide + Menaquinone
HFHAJNJL_00305	K08354	phsC; thiosulfate reductase cytochrome b subunit
HFHAJNJL_02378	K08354	phsC; thiosulfate reductase cytochrome b subunit
Hydrogen sulfide + 2 Ferricytochrome c <=> Sulfur + 2 Ferrocytochrome c + 2 H+
HFHAJNJL_02123	K17229	fccB; sulfide dehydrogenase [flavocytochrome c] flavoprotein chain [EC:1.8.2.3]
HFHAJNJL_02791	K17229	fccB; sulfide dehydrogenase [flavocytochrome c] flavoprotein chain [EC:1.8.2.3]
HFHAJNJL_03192	K17229	fccB; sulfide dehydrogenase [flavocytochrome c] flavoprotein chain [EC:1.8.2.3]
HFHAJNJL_02122	K17230	fccA; cytochrome subunit of sulfide dehydrogenase
HFHAJNJL_02792	K17230	fccA; cytochrome subunit of sulfide dehydrogenase
HFHAJNJL_03193	K17230	fccA; cytochrome subunit of sulfide dehydrogenase
n Hydrogen sulfide + n Quinone <=> Polysulfide + n Hydroquinone
HFHAJNJL_03489	K17218	sqr; sulfide:quinone oxidoreductase [EC:1.8.5.4]
metagenome2
sulfate/thiosulfate transport system
IOKHOGEP_01134	K02045	cysA; sulfate/thiosulfate transport system ATP-binding protein [EC:7.3.2.3]
IOKHOGEP_01135	K02047	cysW; sulfate/thiosulfate transport system permease protein
IOKHOGEP_01136	K02046	cysU; sulfate/thiosulfate transport system permease protein
IOKHOGEP_01137	K02048	cysP; sulfate/thiosulfate transport system substrate-binding protein
IOKHOGEP_02669	K02048	cysP; sulfate/thiosulfate transport system substrate-binding protein
IOKHOGEP_02670	K02046	cysU; sulfate/thiosulfate transport system permease protein
IOKHOGEP_02671	K02047	cysW; sulfate/thiosulfate transport system permease protein
IOKHOGEP_02672	K02045	cysA; sulfate/thiosulfate transport system ATP-binding protein [EC:7.3.2.3]
ATP + Sulfate <=> Diphosphate + Adenylyl sulfate
IOKHOGEP_02708	K00956	cysN; sulfate adenylyltransferase subunit 1 [EC:2.7.7.4]
IOKHOGEP_02709	K00957	cysD; sulfate adenylyltransferase subunit 2 [EC:2.7.7.4]
IOKHOGEP_02710	K00390	cysH; phosphoadenosine phosphosulfate reductase [EC:1.8.4.8 1.8.4.10]
IOKHOGEP_02712	K00381	cysI; sulfite reductase (NADPH) hemoprotein beta-component [EC:1.8.1.2]
3'-Phosphoadenylyl sulfate + H2O <=> Adenylyl sulfate + Orthophosphate
IOKHOGEP_01157	K01082	cysQ, MET22, BPNT1; 3'(2'), 5'-bisphosphate nucleotidase [EC:3.1.3.7]
Thioredoxin + 3'-Phosphoadenylyl sulfate <=> Thioredoxin disulfide + Sulfite + Adenosine 3',5'-bisphosphate
IOKHOGEP_02710	K00390	cysH; phosphoadenosine phosphosulfate reductase [EC:1.8.4.8 1.8.4.10]
Hydrogen sulfide + 3 NADP+ + 3 H2O <=> Sulfite + 3 NADPH + 3 H+
IOKHOGEP_00117	K00381	cysI; sulfite reductase (NADPH) hemoprotein beta-component [EC:1.8.1.2]
IOKHOGEP_02712	K00381	cysI; sulfite reductase (NADPH) hemoprotein beta-component [EC:1.8.1.2]
Thiosulfate + 5 H2O + 8 Ferricytochrome c <=> 2 Sulfate + 8 Ferrocytochrome c + 10 H+
HFHAJNJL_02533	K17226	soxY; sulfur-oxidizing protein SoxY
HFHAJNJL_02534	K17227	soxZ; sulfur-oxidizing protein SoxZ
HFHAJNJL_03194	K17225	soxC; sulfane dehydrogenase subunit SoxC
HFHAJNJL_03196	K17226	soxY; sulfur-oxidizing protein SoxY
HFHAJNJL_03197	K17227	soxZ; sulfur-oxidizing protein SoxZ
HFHAJNJL_03198	K17222	soxA; L-cysteine S-thiosulfotransferase [EC:2.8.5.2]
HFHAJNJL_03199	K17223	soxX; L-cysteine S-thiosulfotransferase [EC:2.8.5.2]
Thiosulfate + Cyanide ion <=> Sulfite + Thiocyanate
IOKHOGEP_00529	K01011	TST, MPST, sseA; thiosulfate/3-mercaptopyruvate sulfurtransferase [EC:2.8.1.1 2.8.1.2]
Thiosulfate + Menaquinol <=> HSO3- + Hydrogen sulfide + Menaquinone
IOKHOGEP_02004	K08354	phsC; thiosulfate reductase cytochrome b subunit
IOKHOGEP_02485	K08354	phsC; thiosulfate reductase cytochrome b subunit
Thiosulfate + 5 H2O + 8 Ferricytochrome c <=> 2 Sulfate + 8 Ferrocytochrome c + 10 H+
IOKHOGEP_00300	K17227	soxZ; sulfur-oxidizing protein SoxZ
IOKHOGEP_00301	K17226	soxY; sulfur-oxidizing protein SoxY
IOKHOGEP_01023	K17725	ETHE1; sulfur dioxygenase [EC:1.13.11.18]
IOKHOGEP_02057	K17226	soxY; sulfur-oxidizing protein SoxY
Hydrogen sulfide + 2 Ferricytochrome c <=> Sulfur + 2 Ferrocytochrome c + 2 H+
IOKHOGEP_01466	K17230	fccA; cytochrome subunit of sulfide dehydrogenase
IOKHOGEP_01467	K17229	fccB; sulfide dehydrogenase [flavocytochrome c] flavoprotein chain [EC:1.8.2.3]
2 thiosulfate + 2 ferricytochrome c = tetrathionate + 2 ferrocytochrome c
IOKHOGEP_03247	K19713	tsdA; thiosulfate dehydrogenase [EC:1.8.2.2]
IOKHOGEP_03249	K19713	tsdA; thiosulfate dehydrogenase [EC:1.8.2.2]

### Sheet: Nitrogen
metagenome1								metagenome2
Nitrogen fixation								Nitrogen fixation
HFHAJNJL_00255	K03839	fldA, nifF, isiB; flavodoxin I						IOKHOGEP_00812	K03521	fixA, etfB; electron transfer flavoprotein beta subunit
								IOKHOGEP_00813	K03522	fixB, etfA; electron transfer flavoprotein alpha subunit
HFHAJNJL_00320	K14987	fixJ; two-component system, LuxR family, response regulator FixJ						IOKHOGEP_01796	K03522	fixB, etfA; electron transfer flavoprotein alpha subunit
								IOKHOGEP_01797	K03521	fixA, etfB; electron transfer flavoprotein beta subunit
HFHAJNJL_01158	K14986	fixL; two-component system, LuxR family, sensor kinase FixL [EC:2.7.13.3]
								IOKHOGEP_01852	K04488	iscU, nifU; nitrogen fixation protein NifU and related proteins
HFHAJNJL_01743	K02584	nifA; Nif-specific regulatory protein
HFHAJNJL_01744	K04487	iscS, NFS1; cysteine desulfurase [EC:2.8.1.7]						IOKHOGEP_02790	K14986	fixL; two-component system, LuxR family, sensor kinase FixL [EC:2.7.13.3]
HFHAJNJL_01745	K04488	iscU, nifU; nitrogen fixation protein NifU and related proteins						IOKHOGEP_03250	K14987	fixJ; two-component system, LuxR family, response regulator FixJ
HFHAJNJL_01746	K15724	erpA; iron-sulfur cluster insertion protein
HFHAJNJL_01747	K13628	iscA; iron-sulfur cluster assembly protein						IOKHOGEP_03256	K02593	nifT; nitrogen fixation protein NifT
HFHAJNJL_01748	K04044	hscA; molecular chaperone HscA						IOKHOGEP_03260	K02597	nifZ; nitrogen fixation protein NifZ
HFHAJNJL_01749	K04755	fdx; ferredoxin, 2Fe-2S						IOKHOGEP_03261	K02597	nifZ; nitrogen fixation protein NifZ
HFHAJNJL_01750	K02594	nifV; homocitrate synthase NifV [EC:2.3.3.14]
HFHAJNJL_01751	K00640	cysE; serine O-acetyltransferase [EC:2.3.1.30]						IOKHOGEP_03266	K02585	nifB; nitrogen fixation protein NifB
HFHAJNJL_01752	K02595	nifW; nitrogenase-stabilizing/protective protein						IOKHOGEP_03268	K02584	nifA; Nif-specific regulatory protein
HFHAJNJL_01753	K03521	fixA, etfB; electron transfer flavoprotein beta subunit						IOKHOGEP_03269	K04487	iscS, NFS1; cysteine desulfurase [EC:2.8.1.7]
HFHAJNJL_01754	K03522	fixB, etfA; electron transfer flavoprotein alpha subunit						IOKHOGEP_03270	K04488	iscU, nifU; nitrogen fixation protein NifU and related proteins
HFHAJNJL_01755	K00313	fixC; electron transfer flavoprotein-quinone oxidoreductase [EC:1.5.5.-]						IOKHOGEP_03271	K15724	erpA; iron-sulfur cluster insertion protein
HFHAJNJL_01756	K03855	fixX; ferredoxin like protein						IOKHOGEP_03272	K13628	iscA; iron-sulfur cluster assembly protein
								IOKHOGEP_03273	K04044	hscA; molecular chaperone HscA
HFHAJNJL_01763	K15790	nifQ; nitrogen fixation protein NifQ						IOKHOGEP_03274	K04755	fdx; ferredoxin, 2Fe-2S
								IOKHOGEP_03275	K02594	nifV; homocitrate synthase NifV [EC:2.3.3.14]
HFHAJNJL_01767	K02596	nifX; nitrogen fixation protein NifX						IOKHOGEP_03276	K00640	cysE; serine O-acetyltransferase [EC:2.3.1.30]
HFHAJNJL_01768	K02592	nifN; nitrogenase molybdenum-iron protein NifN						IOKHOGEP_03277	K02595	nifW; nitrogenase-stabilizing/protective protein
HFHAJNJL_01769	K02587	nifE; nitrogenase molybdenum-cofactor synthesis protein NifE						IOKHOGEP_03278	K03521	fixA, etfB; electron transfer flavoprotein beta subunit
								IOKHOGEP_03279	K03522	fixB, etfA; electron transfer flavoprotein alpha subunit
HFHAJNJL_01776	K02585	nifB; nitrogen fixation protein NifB						IOKHOGEP_03280	K00313	fixC; electron transfer flavoprotein-quinone oxidoreductase [EC:1.5.5.-]
								IOKHOGEP_03281	K03855	fixX; ferredoxin like protein
HFHAJNJL_01781	K02597	nifZ; nitrogen fixation protein NifZ
HFHAJNJL_01782	K02597	nifZ; nitrogen fixation protein NifZ						IOKHOGEP_03288	K15790	nifQ; nitrogen fixation protein NifQ
HFHAJNJL_01785	K02593	nifT; nitrogen fixation protein NifT						IOKHOGEP_03292	K02596	nifX; nitrogen fixation protein NifX
								IOKHOGEP_03293	K02592	nifN; nitrogenase molybdenum-iron protein NifN
HFHAJNJL_01799	K02588	nifH; nitrogenase iron protein NifH						IOKHOGEP_03294	K02587	nifE; nitrogenase molybdenum-cofactor synthesis protein NifE
HFHAJNJL_01800	K02586	nifD; nitrogenase molybdenum-iron protein alpha chain [EC:1.18.6.1]
HFHAJNJL_01801	K02591	nifK; nitrogenase molybdenum-iron protein beta chain [EC:1.18.6.1]
								Nitrate respiration
HFHAJNJL_02851	K04488	iscU, nifU; nitrogen fixation protein NifU and related proteins						IOKHOGEP_00188	K00330	nuoA; NADH-quinone oxidoreductase subunit A [EC:7.1.1.2]
								IOKHOGEP_00189	K00332	nuoC; NADH-quinone oxidoreductase subunit C [EC:7.1.1.2]
HFHAJNJL_02965	K03522	fixB, etfA; electron transfer flavoprotein alpha subunit						IOKHOGEP_00190	K00333	nuoD; NADH-quinone oxidoreductase subunit D [EC:7.1.1.2]
HFHAJNJL_02966	K03521	fixA, etfB; electron transfer flavoprotein beta subunit						IOKHOGEP_00191	K00334	nuoE; NADH-quinone oxidoreductase subunit E [EC:7.1.1.2]
								IOKHOGEP_00192	K00335	nuoF; NADH-quinone oxidoreductase subunit F [EC:7.1.1.2]
HFHAJNJL_03615	K14986	fixL; two-component system, LuxR family, sensor kinase FixL [EC:2.7.13.3]						IOKHOGEP_00193	K00336	nuoG; NADH-quinone oxidoreductase subunit G [EC:7.1.1.2]
								IOKHOGEP_00194	K00337	nuoH; NADH-quinone oxidoreductase subunit H [EC:7.1.1.2]
								IOKHOGEP_00195	K00338	nuoI; NADH-quinone oxidoreductase subunit I [EC:7.1.1.2]
Nitrate respiration								IOKHOGEP_00196	K00339	nuoJ; NADH-quinone oxidoreductase subunit J [EC:7.1.1.2]
HFHAJNJL_00160	K00362	nirB; nitrite reductase (NADH) large subunit [EC:1.7.1.15]						IOKHOGEP_00197	K00340	nuoK; NADH-quinone oxidoreductase subunit K [EC:7.1.1.2]
HFHAJNJL_00161	K00363	nirD; nitrite reductase (NADH) small subunit [EC:1.7.1.15]						IOKHOGEP_00198	K00341	nuoL; NADH-quinone oxidoreductase subunit L [EC:7.1.1.2]
								IOKHOGEP_00199	K00342	nuoM; NADH-quinone oxidoreductase subunit M [EC:7.1.1.2]
HFHAJNJL_01035	K15864	nirS; nitrite reductase (NO-forming) / hydroxylamine reductase [EC:1.7.2.1 1.7.99.1]						IOKHOGEP_00200	K00343	nuoN; NADH-quinone oxidoreductase subunit N [EC:7.1.1.2]
								IOKHOGEP_00201	K07684	narL; two-component system, NarL family, nitrate/nitrite response regulator NarL
HFHAJNJL_01038	K19344	nirC; cytochrome c55X						IOKHOGEP_00202	K07673	narX; two-component system, NarL family, nitrate/nitrite sensor histidine kinase NarX [EC:2.7.13.3]
HFHAJNJL_01039	K19345	nirF; protein NirF						IOKHOGEP_00203	K21563	dnr; CRP/FNR family transcriptional regulator, dissimilatory nitrate respiration regulator
HFHAJNJL_01100	K13599	ntrX; two-component system, NtrC family, nitrogen regulation response regulator NtrX						IOKHOGEP_00857	K02164	norE; nitric oxide reductase NorE protein
								IOKHOGEP_00859	K04748	norQ; nitric oxide reductase NorQ protein
HFHAJNJL_01456	K21563	dnr; CRP/FNR family transcriptional regulator, dissimilatory nitrate respiration regulator
HFHAJNJL_01457	K07673	narX; two-component system, NarL family, nitrate/nitrite sensor histidine kinase NarX [EC:2.7.13.3]						IOKHOGEP_00879	K04561	norB; nitric oxide reductase subunit B [EC:1.7.2.5]
HFHAJNJL_01458	K07684	narL; two-component system, NarL family, nitrate/nitrite response regulator NarL						IOKHOGEP_00880	K02305	norC; nitric oxide reductase subunit C
								IOKHOGEP_00882	K03406	mcp; methyl-accepting chemotaxis protein
HFHAJNJL_01824	K07234	K07234; uncharacterized protein involved in response to NO						IOKHOGEP_00884	K02569	napC; cytochrome c-type protein NapC
HFHAJNJL_01825	K21563	dnr; CRP/FNR family transcriptional regulator, dissimilatory nitrate respiration regulator						IOKHOGEP_00885	K02568	napB; nitrate reductase (cytochrome), electron transfer subunit
								IOKHOGEP_00886	K02574	napH; ferredoxin-type protein NapH
HFHAJNJL_01828	K24867	nirN; dihydro-heme d1 dehydrogenase						IOKHOGEP_00887	K02573	napG; ferredoxin-type protein NapG
HFHAJNJL_01829	K24868	nirJ; heme d1 biosynthesis protein						IOKHOGEP_00888	K02567	napA; nitrate reductase (cytochrome) [EC:1.9.6.1]
HFHAJNJL_01830	K02482	flgS; two-component system, NtrC family, sensor kinase [EC:2.7.13.3]						IOKHOGEP_00889	K02570	napD; periplasmic nitrate reductase NapD
								IOKHOGEP_00890	K02572	napF; ferredoxin-type protein NapF
HFHAJNJL_02038	K02572	napF; ferredoxin-type protein NapF
HFHAJNJL_02039	K02570	napD; periplasmic nitrate reductase NapD						IOKHOGEP_01239	K02448	norD; nitric oxide reductase NorD protein
HFHAJNJL_02040	K02567	napA; nitrate reductase (cytochrome) [EC:1.9.6.1]
HFHAJNJL_02041	K02573	napG; ferredoxin-type protein NapG						IOKHOGEP_01257	K19345	nirF; protein NirF
HFHAJNJL_02042	K02574	napH; ferredoxin-type protein NapH						IOKHOGEP_01258	K19344	nirC; cytochrome c55X
HFHAJNJL_02043	K02568	napB; nitrate reductase (cytochrome), electron transfer subunit
HFHAJNJL_02044	K02569	napC; cytochrome c-type protein NapC						IOKHOGEP_01286	K15864	nirS; nitrite reductase (NO-forming) / hydroxylamine reductase [EC:1.7.2.1 1.7.99.1]
HFHAJNJL_02048	K02305	norC; nitric oxide reductase subunit C						IOKHOGEP_01365	K13599	ntrX; two-component system, NtrC family, nitrogen regulation response regulator NtrX
HFHAJNJL_02049	K04561	norB; nitric oxide reductase subunit B [EC:1.7.2.5]
								IOKHOGEP_01906	K00372	nasC, nasA; assimilatory nitrate reductase catalytic subunit [EC:1.7.99.-]
HFHAJNJL_02066	K04748	norQ; nitric oxide reductase NorQ protein
								IOKHOGEP_01406	K07673	narX; two-component system, NarL family, nitrate/nitrite sensor histidine kinase NarX [EC:2.7.13.3]
HFHAJNJL_02068	K02164	norE; nitric oxide reductase NorE protein						IOKHOGEP_01407	K07684	narL; two-component system, NarL family, nitrate/nitrite response regulator NarL
HFHAJNJL_02226	K00362	nirB; nitrite reductase (NADH) large subunit [EC:1.7.1.15]						IOKHOGEP_01927	K00376	nosZ; nitrous-oxide reductase [EC:1.7.2.4]
								IOKHOGEP_01928	K19339	nosR; NosR/NirI family transcriptional regulator, nitrous oxide reductase regulator
HFHAJNJL_03222	K15578	nrtC, nasD; nitrate/nitrite transport system ATP-binding protein [EC:7.3.2.4]
HFHAJNJL_03223	K15577	nrtB, nasE, cynB; nitrate/nitrite transport system permease protein						IOKHOGEP_01937	K07218	nosD; nitrous oxidase accessory protein
HFHAJNJL_03224	K15576	nrtA, nasF, cynA; nitrate/nitrite transport system substrate-binding protein						IOKHOGEP_01938	K19340	nosF; Cu-processing system ATP-binding protein
HFHAJNJL_03225	K07183	nasT; two-component system, response regulator / RNA-binding antiterminator						IOKHOGEP_01939	K19341	nosY; Cu-processing system permease protein
								IOKHOGEP_01940	K19342	nosL; copper chaperone NosL
HFHAJNJL_03569	K02448	norD; nitric oxide reductase NorD protein						IOKHOGEP_01943	K19342	nosL; copper chaperone NosL
HFHAJNJL_03812	K19339	nosR; NosR/NirI family transcriptional regulator, nitrous oxide reductase regulator						IOKHOGEP_02096	K15576	nrtA, nasF, cynA; nitrate/nitrite transport system substrate-binding protein
HFHAJNJL_03813	K00376	nosZ; nitrous-oxide reductase [EC:1.7.2.4]						IOKHOGEP_02097	K15577	nrtB, nasE, cynB; nitrate/nitrite transport system permease protein
								IOKHOGEP_02098	K15578	nrtC, nasD; nitrate/nitrite transport system ATP-binding protein [EC:7.3.2.4]
Urea cycles								IOKHOGEP_02183	K15576	nrtA, nasF, cynA; nitrate/nitrite transport system substrate-binding protein
HFHAJNJL_01136	K01941	E6.3.4.6; urea carboxylase [EC:6.3.4.6]						IOKHOGEP_02184	K15577	nrtB, nasE, cynB; nitrate/nitrite transport system permease protein
								IOKHOGEP_02185	K15578	nrtC, nasD; nitrate/nitrite transport system ATP-binding protein [EC:7.3.2.4]
Assimilatory nitrate reducton								IOKHOGEP_02375	K02482	flgS; two-component system, NtrC family, sensor kinase [EC:2.7.13.3]
HFHAJNJL_02904	K00372	nasC, nasA; assimilatory nitrate reductase catalytic subunit [EC:1.7.99.-]						IOKHOGEP_02376	K24868	nirJ; heme d1 biosynthesis protein
HFHAJNJL_00637	K26139	nasD, nasB; nitrite reductase [NAD(P)H] large subunit [EC:1.7.1.4]						IOKHOGEP_02377	K24867	nirN; dihydro-heme d1 dehydrogenase
HFHAJNJL_00638	K26138	nasE; nitrite reductase [NAD(P)H] small subunit [EC:1.7.1.4]						IOKHOGEP_02380	K21563	dnr; CRP/FNR family transcriptional regulator, dissimilatory nitrate respiration regulator
HFHAJNJL_00639	K02575	NRT, narK, nrtP, nasA; MFS transporter, NNP family, nitrate/nitrite transporter						IOKHOGEP_02381	K07234	K07234; uncharacterized protein involved in response to NO
Ammnoium transporter
HFHAJNJL_00459	K03320	amt, AMT, MEP; ammonium transporter, Amt family						Urea cycles
HFHAJNJL_02050	K03320	amt, AMT, MEP; ammonium transporter, Amt family						IOKHOGEP_02069	K03189	ureG; urease accessory protein
HFHAJNJL_02133	K03320	amt, AMT, MEP; ammonium transporter, Amt family						IOKHOGEP_02070	K07001	K07001; NTE family protein
								IOKHOGEP_02071	K03188	ureF; urease accessory protein
								IOKHOGEP_02072	K03187	ureE; urease accessory protein
								IOKHOGEP_02074	K01428	ureC; urease subunit alpha [EC:3.5.1.5]
								IOKHOGEP_02075	K01429	ureB; urease subunit beta [EC:3.5.1.5]
								IOKHOGEP_02076	K01430	ureA; urease subunit gamma [EC:3.5.1.5]
								IOKHOGEP_02077	K03190	ureD, ureH; urease accessory protein
								IOKHOGEP_02078	K19164	ccdA; antitoxin CcdA
								IOKHOGEP_02079	K11963	urtE; urea transport system ATP-binding protein
								IOKHOGEP_02080	K11962	urtD; urea transport system ATP-binding protein
								IOKHOGEP_02081	K11961	urtC; urea transport system permease protein
								IOKHOGEP_02082	K11960	urtB; urea transport system permease protein
								IOKHOGEP_02083	K11959	urtA; urea transport system substrate-binding protein
								Assimilatory nitrate reducton
								IOKHOGEP_02274	K02575	NRT, narK, nrtP, nasA; MFS transporter, NNP family, nitrate/nitrite transporter
								IOKHOGEP_02275	K26138	nasE; nitrite reductase [NAD(P)H] small subunit [EC:1.7.1.4]
								IOKHOGEP_02276	K26139	nasD, nasB; nitrite reductase [NAD(P)H] large subunit [EC:1.7.1.4]
								Ammnoium transporter
								IOKHOGEP_01476	K03320	amt, AMT, MEP; ammonium transporter, Amt family
								IOKHOGEP_03194	K03320	amt, AMT, MEP; ammonium transporter, Amt family

### Sheet: HHAS10
Polyphosphate utilization
FNKGEGDK_00085	K03306	TC.PIT; inorganic phosphate transporter, PiT family
FNKGEGDK_00112	K03306	TC.PIT; inorganic phosphate transporter, PiT family
FNKGEGDK_00424	K22468	ppk2; polyphosphate kinase [EC:2.7.4.34]
FNKGEGDK_00069	K01507	ppa; inorganic pyrophosphatase [EC:3.6.1.1]
FNKGEGDK_00326	K02108	ATPF0A, atpB; F-type H+-transporting ATPase subunit a
FNKGEGDK_00327	K02110	ATPF0C, atpE; F-type H+-transporting ATPase subunit c
FNKGEGDK_00330	K02111	ATPF1A, atpA; F-type H+/Na+-transporting ATPase subunit alpha [EC:7.1.2.2 7.2.2.1]
FNKGEGDK_00331	K02115	ATPF1G, atpG; F-type H+-transporting ATPase subunit gamma
FNKGEGDK_00334	K02112	ATPF1B, atpD; F-type H+/Na+-transporting ATPase subunit beta [EC:7.1.2.2 7.2.2.1]
FNKGEGDK_00335	K02114	ATPF1E, atpC; F-type H+-transporting ATPase subunit epsilon
PHA degradation
(R)-3-Hydroxybutanoate + NAD+ <=> Acetoacetate + NADH + H+
FNKGEGDK_00768	K07124	K07124; uncharacterized protein
Poly-beta-hydroxybutyrate + H2O <=> Poly[(R)-3-hydroxybutanoate]x + (R)-3-((R)-3-Hydroxybutanoyloxy)butanoate
FNKGEGDK_00792	K05973	phaZ; poly(3-hydroxybutyrate) depolymerase [EC:3.1.1.75]
Pyruvate metabolism
ATP + Pyruvate <=> ADP + Phosphoenolpyruvate
Nucleoside triphosphate + Pyruvate <=> NDP + Phosphoenolpyruvate
FNKGEGDK_00842	K00873	PK, pyk; pyruvate kinase [EC:2.7.1.40]
2 Reduced ferredoxin + Acetyl-CoA + CO2 + 2 H+ <=> 2 Oxidized ferredoxin + Pyruvate + CoA
FNKGEGDK_00164	K00174	korA, oorA, oforA; 2-oxoglutarate/2-oxoacid ferredoxin oxidoreductase subunit alpha [EC:1.2.7.3 1.2.7.11]
FNKGEGDK_00166	K00175	korB, oorB, oforB; 2-oxoglutarate/2-oxoacid ferredoxin oxidoreductase subunit beta [EC:1.2.7.3 1.2.7.11]
alpha-Isopropylmalate + CoA <=> Acetyl-CoA + 3-Methyl-2-oxobutanoic acid + H2O
FNKGEGDK_00050	K01649	leuA, IMS; 2-isopropylmalate synthase [EC:2.3.3.13]
(S)-Malate + NAD+ <=> Pyruvate + CO2 + NADH + H+
FNKGEGDK_00357	K00027	ME2, sfcA, maeA; malate dehydrogenase (oxaloacetate-decarboxylating) [EC:1.1.1.38]
(S)-2-Acetolactate + CO2 <=> 2 Pyruvate
FNKGEGDK_01041	K01652	E2.2.1.6L, ilvB, ilvG, ilvI; acetolactate synthase I/II/III large subunit [EC:2.2.1.6]
DNA uptake
FNKGEGDK_01137	K02238	comEC; competence protein ComEC
